# Are methylation beta-values simplex distributed?

**DOI:** 10.1101/753459

**Authors:** Lara Nonell, Juan R González

## Abstract

DNA methylation plays an important role in the development and progression of disease. Beta-values are the standard methylation measures. Different statistical methods have been proposed to assess differences in methylation between conditions. However, most of them do not completely account for the distribution of beta-values. The simplex distribution can accommodate beta-values data. We hypothesize that simplex is a quite flexible distribution which is able to model methylation data.

To test our hypothesis, we conducted several analyses using four real data sets obtained from microarrays and sequencing technologies. Standard data distributions were studied and modelled in comparison to the simplex. Besides, some simulations were conducted in different scenarios encompassing several distribution assumptions, regression models and sample sizes. Finally, we compared DNA methylation between females and males in order to benchmark the assessed methodologies under different scenarios.

According to the results obtained by the simulations and real data analyses, DNA methylation data are concordant with the simplex distribution in many situations. Simplex regression models work well in small sample size data sets. However, when sample size increases, other models such as the beta regression or even the linear regression can be employed to assess group comparisons and obtain unbiased results. Based on these results, we can provide some practical recommendations when analyzing methylation data: 1) use data sets of at least 10 samples per studied condition for microarray data sets or 30 in NGS data sets, 2) apply a simplex or beta regression model for microarray data, 3) apply a linear model in any other case.
