## Supplementary table 2 for "Are methylation beta-values simplex distributed?"

### Sheet: Performances.N3
		a450k-smoking								aEPIC-PBB								RRBS-ES								WGBS-BLUE
		nas	sens	spec	TP	TN	FP	FN	jaccard	nas	sens	spec	TP	TN	FP	FN	jaccard	nas	sens	spec	TP	TN	FP	FN	jaccard	nas	sens	spec	TP	TN	FP	FN	jaccard
Simplex	simplex	0	0.64	0.985789	64	1873	27	36	0.503937	0	0.59	0.987368	59	1876	24	41	0.475806	54	0.1	0.914211	10	1737	163	90	0.0380228	8	0.16	0.961579	16	1827	73	84	0.0924855
	beta	0	0.71	0.971579	71	1846	54	29	0.461039	0	0.65	0.975789	65	1854	46	35	0.445205	54	0.09	0.94	9	1786	114	91	0.0420561	8	0.12	0.966316	12	1836	64	88	0.0731707
	simplex.inf	0	0.74	0.962105	74	1828	72	26	0.430233	0	0.65	0.965263	65	1834	66	35	0.391566	83	0.23	0.740526	23	1407	493	77	0.0387858	15	0.26	0.835263	26	1587	313	74	0.062954
	beta.inf	0	0	1	0	1900	0	100	0	0	0	1	0	1900	0	100	0	1316	0	1	0	1900	0	100	0	430	0	1	0	1900	0	100	0
	normal	0	0.07	1	7	1900	0	93	0.07	0	0.07	1	7	1900	0	93	0.07	54	0	0.999474	0	1899	1	100	0	8	0.02	1	2	1900	0	98	0.02
	quantile	2000	0	1	0	1900	0	100	0	2000	0	1	0	1900	0	100	0	2000	0	1	0	1900	0	100	0	2000	0	1	0	1900	0	100	0
	limma	0	0.42	1	42	1900	0	58	0.42	0	0.28	1	28	1900	0	72	0.28	0	0	1	0	1900	0	100	0	0	0.01	1	1	1900	0	99	0.01
Beta	simplex	0	0.65	0.985263	65	1872	28	35	0.507812	0	0.55	0.988947	55	1879	21	45	0.454545	92	0.12	0.947368	12	1800	100	88	0.06	10	0.09	0.972632	9	1848	52	91	0.0592105
	beta	0	0.7	0.970526	70	1844	56	30	0.448718	0	0.66	0.978421	66	1859	41	34	0.468085	92	0.14	0.945789	14	1797	103	86	0.0689655	10	0.07	0.958947	7	1822	78	93	0.0393258
	simplex.inf	0	0.74	0.961053	74	1826	74	26	0.425287	0	0.65	0.968947	65	1841	59	35	0.408805	52	0.33	0.821579	33	1561	339	67	0.0751708	7	0.3	0.866842	30	1647	253	70	0.0849858
	beta.inf	9	0	1	0	1900	0	100	0	3	0	1	0	1900	0	100	0	1441	0	1	0	1900	0	100	0	740	0	1	0	1900	0	100	0
	normal	0	0.16	0.999474	16	1899	1	84	0.158416	0	0.06	1	6	1900	0	94	0.06	92	0	1	0	1900	0	100	0	10	0.01	1	1	1900	0	99	0.01
	quantile	2000	0	1	0	1900	0	100	0	2000	0	1	0	1900	0	100	0	2000	0	1	0	1900	0	100	0	2000	0	1	0	1900	0	100	0
	limma	0	0.36	1	36	1900	0	64	0.36	0	0.35	1	35	1900	0	65	0.35	0	0	1	0	1900	0	100	0	0	0	1	0	1900	0	100	0
Normal	simplex	0	0.61	0.985263	61	1872	28	39	0.476562	0	0.66	0.985789	66	1873	27	34	0.519685	136	0.14	0.948421	14	1802	98	86	0.0707071	57	0.1	0.966842	10	1837	63	90	0.0613497
	beta	0	0.67	0.975263	67	1853	47	33	0.455782	0	0.72	0.973684	72	1850	50	28	0.48	136	0.19	0.925263	19	1758	142	81	0.0785124	57	0.12	0.949474	12	1804	96	88	0.0612245
	simplex.inf	0	0.71	0.956316	71	1817	83	29	0.387978	0	0.72	0.972105	72	1847	53	28	0.470588	66	0.3	0.835789	30	1588	312	70	0.0728155	23	0.22	0.892632	22	1696	204	78	0.0723684
	beta.inf	60	0	1	0	1900	0	100	0	33	0	1	0	1900	0	100	0	1598	0	1	0	1900	0	100	0	1180	0	1	0	1900	0	100	0
	normal	0	0.11	1	11	1900	0	89	0.11	0	0.13	1	13	1900	0	87	0.13	136	0	1	0	1900	0	100	0	57	0	1	0	1900	0	100	0
	quantile	2000	0	1	0	1900	0	100	0	2000	0	1	0	1900	0	100	0	2000	0	1	0	1900	0	100	0	2000	0	1	0	1900	0	100	0
	limma	0	0.29	1	29	1900	0	71	0.29	0	0.33	1	33	1900	0	67	0.33	80	0	1	0	1900	0	100	0	25	0	1	0	1900	0	100	0
