## Supplementary table 3 for "Are methylation beta-values simplex distributed?"

### Sheet: Performances.N5
		a450k-smoking								aEPIC-PBB								RRBS-ES								WGBS-BLUE
		nas	sens	spec	TP	TN	FP	FN	jaccard	nas	sens	spec	TP	TN	FP	FN	jaccard	nas	sens	spec	TP	TN	FP	FN	jaccard	nas	sens	spec	TP	TN	FP	FN	jaccard
Simplex	simplex	0	0.7	0.995789	70	1892	8	30	0.648148	0	0.64	0.997895	64	1896	4	36	0.615385	16	0.02	0.971053	2	1845	55	98	0.0129032	5	0.08	0.990526	8	1882	18	92	0.0677966
	beta	0	0.72	0.993158	72	1887	13	28	0.637168	0	0.69	0.994211	69	1889	11	31	0.621622	1	0	0.987368	0	1876	24	100	0	0	0.07	0.996316	7	1893	7	93	0.0654206
	simplex.inf	0	0.76	0.985263	76	1872	28	24	0.59375	0	0.7	0.991579	70	1884	16	30	0.603448	12	0.18	0.875789	18	1664	236	82	0.0535714	2	0.28	0.920526	28	1749	151	72	0.111554
	beta.inf	0	0.3	1	30	1900	0	70	0.3	0	0.22	1	22	1900	0	78	0.22	67	0	1	0	1900	0	100	0	2	0	1	0	1900	0	100	0
	normal	0	0.48	1	48	1900	0	52	0.48	0	0.42	1	42	1900	0	58	0.42	1	0	0.997368	0	1895	5	100	0	0	0.01	1	1	1900	0	99	0.01
	quantile	2000	0	1	0	1900	0	100	0	2000	0	1	0	1900	0	100	0	2000	0	1	0	1900	0	100	0	2000	0	1	0	1900	0	100	0
	limma	0	0.6	1	60	1900	0	40	0.6	0	0.51	1	51	1900	0	49	0.51	0	0	1	0	1900	0	100	0	0	0.01	1	1	1900	0	99	0.01
Beta	simplex	0	0.78	0.998421	78	1897	3	22	0.757282	0	0.63	0.998947	63	1898	2	37	0.617647	8	0.09	0.981053	9	1864	36	91	0.0661765	3	0.05	0.992632	5	1886	14	95	0.0438596
	beta	0	0.81	0.995789	81	1892	8	19	0.75	0	0.68	0.994737	68	1890	10	32	0.618182	5	0.04	0.987368	4	1876	24	96	0.0322581	3	0.06	0.991579	6	1884	16	94	0.0517241
	simplex.inf	0	0.83	0.984211	83	1870	30	17	0.638462	0	0.67	0.99	67	1881	19	33	0.563025	8	0.23	0.904211	23	1718	182	77	0.0815603	3	0.2	0.935263	20	1777	123	80	0.0896861
	beta.inf	0	0.24	1	24	1900	0	76	0.24	0	0.21	1	21	1900	0	79	0.21	138	0	1	0	1900	0	100	0	27	0	1	0	1900	0	100	0
	normal	0	0.49	1	49	1900	0	51	0.49	0	0.36	1	36	1900	0	64	0.36	5	0.01	1	1	1900	0	99	0.01	3	0	0.999474	0	1899	1	100	0
	quantile	2000	0	1	0	1900	0	100	0	2000	0	1	0	1900	0	100	0	2000	0	1	0	1900	0	100	0	2000	0	1	0	1900	0	100	0
	limma	0	0.59	1	59	1900	0	41	0.59	0	0.44	1	44	1900	0	56	0.44	0	0	1	0	1900	0	100	0	0	0	1	0	1900	0	100	0
Normal	simplex	0	0.67	0.996842	67	1894	6	33	0.632075	0	0.62	0.998421	62	1897	3	38	0.601942	11	0.08	0.987895	8	1877	23	92	0.0650407	4	0.08	0.993684	8	1888	12	92	0.0714286
	beta	0	0.72	0.994211	72	1889	11	28	0.648649	0	0.68	0.996842	68	1894	6	32	0.641509	11	0.09	0.985263	9	1872	28	91	0.0703125	4	0.12	0.992105	12	1885	15	88	0.104348
	simplex.inf	0	0.7	0.983158	70	1868	32	30	0.530303	0	0.68	0.994737	68	1890	10	32	0.618182	7	0.26	0.942105	26	1790	110	74	0.12381	4	0.23	0.954737	23	1814	86	77	0.123656
	beta.inf	0	0.24	1	24	1900	0	76	0.24	0	0.17	1	17	1900	0	83	0.17	210	0	1	0	1900	0	100	0	90	0	1	0	1900	0	100	0
	normal	0	0.42	1	42	1900	0	58	0.42	0	0.46	1	46	1900	0	54	0.46	11	0.01	1	1	1900	0	99	0.01	4	0	1	0	1900	0	100	0
	quantile	2000	0	1	0	1900	0	100	0	2000	0	1	0	1900	0	100	0	2000	0	1	0	1900	0	100	0	2000	0	1	0	1900	0	100	0
	limma	0	0.49	1	49	1900	0	51	0.49	0	0.52	1	52	1900	0	48	0.52	10	0	1	0	1900	0	100	0	3	0.01	1	1	1900	0	99	0.01
