## Supplementary table 4 for "Are methylation beta-values simplex distributed?"

### Sheet: Performances.N10
		a450k-smoking								aEPIC-PBB								RRBS-ES								WGBS-BLUE
		nas	sens	spec	TP	TN	FP	FN	jaccard	nas	sens	spec	TP	TN	FP	FN	jaccard	nas	sens	spec	TP	TN	FP	FN	jaccard	nas	sens	spec	TP	TN	FP	FN	jaccard
Simplex	simplex	0	0.76	0.998947	76	1898	2	24	0.745098	0	0.69	1	69	1900	0	31	0.69	75	0.03	0.994737	3	1890	10	97	0.0272727	17	0.08	0.996842	8	1894	6	92	0.0754717
	beta	0	0.77	0.998947	77	1898	2	23	0.754902	0	0.71	0.999474	71	1899	1	29	0.70297	0	0.01	0.999474	1	1899	1	99	0.00990099	0	0.07	1	7	1900	0	93	0.07
	simplex.inf	0	0.81	0.994211	81	1889	11	19	0.72973	0	0.7	0.995263	70	1891	9	30	0.642202	0	0.11	0.964211	11	1832	68	89	0.0654762	0	0.19	0.96	19	1824	76	81	0.107955
	beta.inf	0	0.74	1	74	1900	0	26	0.74	0	0.62	1	62	1900	0	38	0.62	0	0	1	0	1900	0	100	0	0	0	1	0	1900	0	100	0
	normal	0	0.75	1	75	1900	0	25	0.75	0	0.62	1	62	1900	0	38	0.62	0	0	1	0	1900	0	100	0	0	0.04	1	4	1900	0	96	0.04
	quantile	1	0.44	1	44	1900	0	56	0.44	2	0.3	1	30	1900	0	70	0.3	1857	0	1	0	1900	0	100	0	846	0	1	0	1900	0	100	0
	limma	0	0.75	1	75	1900	0	25	0.75	0	0.65	1	65	1900	0	35	0.65	0	0.01	1	1	1900	0	99	0.01	0	0.05	1	5	1900	0	95	0.05
Beta	simplex	0	0.78	0.999474	78	1899	1	22	0.772277	0	0.75	0.999474	75	1899	1	25	0.742574	5	0.1	0.997368	10	1895	5	90	0.0952381	1	0.11	0.997368	11	1895	5	89	0.104762
	beta	0	0.8	0.999474	80	1899	1	20	0.792079	0	0.76	0.998947	76	1898	2	24	0.745098	0	0.07	0.998947	7	1898	2	93	0.0686275	0	0.07	1	7	1900	0	93	0.07
	simplex.inf	0	0.81	0.995789	81	1892	8	19	0.75	0	0.76	0.997368	76	1895	5	24	0.72381	0	0.24	0.955263	24	1815	85	76	0.12973	0	0.19	0.967895	19	1839	61	81	0.118012
	beta.inf	0	0.75	1	75	1900	0	25	0.75	0	0.6	1	60	1900	0	40	0.6	0	0	1	0	1900	0	100	0	0	0.02	1	2	1900	0	98	0.02
	normal	0	0.75	1	75	1900	0	25	0.75	0	0.62	1	62	1900	0	38	0.62	0	0.04	1	4	1900	0	96	0.04	0	0.03	1	3	1900	0	97	0.03
	quantile	15	0.36	1	36	1900	0	64	0.36	16	0.32	1	32	1900	0	68	0.32	1880	0	1	0	1900	0	100	0	1240	0	1	0	1900	0	100	0
	limma	0	0.75	1	75	1900	0	25	0.75	0	0.67	1	67	1900	0	33	0.67	0	0.03	1	3	1900	0	97	0.03	0	0.04	1	4	1900	0	96	0.04
Normal	simplex	0	0.77	1	77	1900	0	23	0.77	0	0.76	1	76	1900	0	24	0.76	0	0.13	0.998421	13	1897	3	87	0.126214	0	0.12	0.999474	12	1899	1	88	0.118812
	beta	0	0.78	0.999474	78	1899	1	22	0.772277	0	0.76	0.999474	76	1899	1	24	0.752475	0	0.13	0.996842	13	1894	6	87	0.122642	0	0.12	0.998947	12	1898	2	88	0.117647
	simplex.inf	0	0.77	0.994737	77	1890	10	23	0.7	0	0.77	0.996316	77	1893	7	23	0.719626	0	0.27	0.98	27	1862	38	73	0.195652	0	0.28	0.981579	28	1865	35	72	0.207407
	beta.inf	0	0.66	1	66	1900	0	34	0.66	0	0.72	1	72	1900	0	28	0.72	0	0.02	1	2	1900	0	98	0.02	0	0.01	1	1	1900	0	99	0.01
	normal	0	0.66	1	66	1900	0	34	0.66	0	0.73	1	73	1900	0	27	0.73	0	0.04	1	4	1900	0	96	0.04	0	0.02	1	2	1900	0	98	0.02
	quantile	90	0.38	1	38	1900	0	62	0.38	88	0.27	1	27	1900	0	73	0.27	1955	0	1	0	1900	0	100	0	1757	0	1	0	1900	0	100	0
	limma	0	0.67	1	67	1900	0	33	0.67	0	0.72	1	72	1900	0	28	0.72	0	0.03	1	3	1900	0	97	0.03	0	0.02	1	2	1900	0	98	0.02
