## Supplementary table 5 for "Are methylation beta-values simplex distributed?"

### Sheet: Performances.N30
		a450k-smoking								aEPIC-PBB								RRBS-ES								WGBS-BLUE
		nas	sens	spec	TP	TN	FP	FN	jaccard	nas	sens	spec	TP	TN	FP	FN	jaccard	nas	sens	spec	TP	TN	FP	FN	jaccard	nas	sens	spec	TP	TN	FP	FN	jaccard
Simplex	simplex	0	0.86	1	86	1900	0	14	0.86	0	0.81	1	81	1900	0	19	0.81	21	0.05	0.999474	5	1899	1	95	0.049505	2	0.31	0.999474	31	1899	1	69	0.306931
	beta	0	0.87	1	87	1900	0	13	0.87	0	0.82	1	82	1900	0	18	0.82	0	0.02	1	2	1900	0	98	0.02	0	0.22	1	22	1900	0	78	0.22
	simplex.inf	0	0.87	0.997368	87	1895	5	13	0.828571	0	0.81	0.999474	81	1899	1	19	0.80198	0	0.12	0.997368	12	1895	5	88	0.114286	0	0.41	0.986316	41	1874	26	59	0.325397
	beta.inf	0	0.87	1	87	1900	0	13	0.87	0	0.81	1	81	1900	0	19	0.81	0	0	1	0	1900	0	100	0	0	0.18	1	18	1900	0	82	0.18
	normal	0	0.86	1	86	1900	0	14	0.86	0	0.8	1	80	1900	0	20	0.8	0	0.03	1	3	1900	0	97	0.03	0	0.21	1	21	1900	0	79	0.21
	quantile	0	0.75	1	75	1900	0	25	0.75	0	0.67	1	67	1900	0	33	0.67	0	0.04	0.997895	4	1896	4	96	0.0384615	0	0.11	0.999474	11	1899	1	89	0.108911
	limma	0	0.87	1	87	1900	0	13	0.87	0	0.81	1	81	1900	0	19	0.81	0	0.2	0.999474	20	1899	1	80	0.19802	0	0.27	1	27	1900	0	73	0.27
Beta	simplex	0	0.88	1	88	1900	0	12	0.88	0	0.84	1	84	1900	0	16	0.84	1	0.26	0.999474	26	1899	1	74	0.257426	0	0.35	1	35	1900	0	65	0.35
	beta	0	0.88	1	88	1900	0	12	0.88	0	0.86	1	86	1900	0	14	0.86	0	0.18	1	18	1900	0	82	0.18	0	0.3	1	30	1900	0	70	0.3
	simplex.inf	0	0.87	0.996316	87	1893	7	13	0.813084	0	0.85	0.997895	85	1896	4	15	0.817308	0	0.37	0.977368	37	1857	43	63	0.258741	0	0.48	0.986842	48	1875	25	52	0.384
	beta.inf	0	0.86	1	86	1900	0	14	0.86	0	0.84	1	84	1900	0	16	0.84	0	0.13	1	13	1900	0	87	0.13	0	0.28	1	28	1900	0	72	0.28
	normal	0	0.86	1	86	1900	0	14	0.86	0	0.84	1	84	1900	0	16	0.84	0	0.18	1	18	1900	0	82	0.18	0	0.3	1	30	1900	0	70	0.3
	quantile	0	0.76	1	76	1900	0	24	0.76	0	0.74	1	74	1900	0	26	0.74	0	0.04	1	4	1900	0	96	0.04	0	0.15	1	15	1900	0	85	0.15
	limma	0	0.86	1	86	1900	0	14	0.86	0	0.84	1	84	1900	0	16	0.84	0	0.32	1	32	1900	0	68	0.32	0	0.37	1	37	1900	0	63	0.37
Normal	simplex	0	0.93	1	93	1900	0	7	0.93	0	0.8	1	80	1900	0	20	0.8	0	0.34	0.998947	34	1898	2	66	0.333333	0	0.38	0.998421	38	1897	3	62	0.368932
	beta	0	0.92	0.999474	92	1899	1	8	0.910891	0	0.81	1	81	1900	0	19	0.81	0	0.26	1	26	1900	0	74	0.26	0	0.33	1	33	1900	0	67	0.33
	simplex.inf	0	0.92	0.998421	92	1897	3	8	0.893204	0	0.82	1	82	1900	0	18	0.82	0	0.42	0.992105	42	1885	15	58	0.365217	0	0.42	0.989474	42	1880	20	58	0.35
	beta.inf	0	0.92	1	92	1900	0	8	0.92	0	0.78	1	78	1900	0	22	0.78	0	0.25	1	25	1900	0	75	0.25	0	0.25	1	25	1900	0	75	0.25
	normal	0	0.93	1	93	1900	0	7	0.93	0	0.78	1	78	1900	0	22	0.78	0	0.25	1	25	1900	0	75	0.25	0	0.31	1	31	1900	0	69	0.31
	quantile	0	0.84	1	84	1900	0	16	0.84	0	0.65	1	65	1900	0	35	0.65	0	0.06	1	6	1900	0	94	0.06	0	0.04	1	4	1900	0	96	0.04
	limma	0	0.91	1	91	1900	0	9	0.91	0	0.78	1	78	1900	0	22	0.78	0	0.25	1	25	1900	0	75	0.25	0	0.27	1	27	1900	0	73	0.27
