## Supplementary table 6 for "Are methylation beta-values simplex distributed?"

### Sheet: Performances.N100
		a450k								aEPIC								RRBS								WGBS
		NAs	sens	spec	TP	TN	FP	FN	jaccard	NAs	sens	spec	TP	TN	FP	FN	jaccard	NAs	sens	spec	TP	TN	FP	FN	jaccard	NAs	sens	spec	TP	TN	FP	FN	jaccard
Simplex	simplex	0	0.95	1	95	1900	0	5	0.95	0	0.9	1	90	1900	0	10	0.9	0	0.23	1	23	1900	0	77	0.23	0	0.54	1	54	1900	0	46	0.54
	beta	0	0.95	1	95	1900	0	5	0.95	0	0.91	1	91	1900	0	9	0.91	0	0.16	1	16	1900	0	84	0.16	0	0.47	1	47	1900	0	53	0.47
	simplex.inf	0	0.96	0.999474	96	1899	1	4	0.950495	0	0.9	0.998947	90	1898	2	10	0.882353	0	0.26	0.998947	26	1898	2	74	0.254902	0	0.6	0.991579	60	1884	16	40	0.517241
	beta.inf	0	0.95	1	95	1900	0	5	0.95	0	0.9	1	90	1900	0	10	0.9	0	0.14	1	14	1900	0	86	0.14	0	0.47	1	47	1900	0	53	0.47
	normal	0	0.95	1	95	1900	0	5	0.95	0	0.9	1	90	1900	0	10	0.9	0	0.18	1	18	1900	0	82	0.18	0	0.49	1	49	1900	0	51	0.49
	quantile	0	0.93	1	93	1900	0	7	0.93	0	0.86	1	86	1900	0	14	0.86	0	0.06	0.999474	6	1899	1	94	0.0594059	0	0.2	1	20	1900	0	80	0.2
	limma	0	0.95	1	95	1900	0	5	0.95	0	0.9	1	90	1900	0	10	0.9	0	0.42	1	42	1900	0	58	0.42	0	0.57	1	57	1900	0	43	0.57
Beta	simplex	0	0.92	1	92	1900	0	8	0.92	0	0.93	1	93	1900	0	7	0.93	0	0.53	0.999474	53	1899	1	47	0.524752	0	0.64	0.999474	64	1899	1	36	0.633663
	beta	0	0.92	1	92	1900	0	8	0.92	0	0.94	1	94	1900	0	6	0.94	0	0.45	1	45	1900	0	55	0.45	0	0.61	1	61	1900	0	39	0.61
	simplex.inf	0	0.93	0.999474	93	1899	1	7	0.920792	0	0.93	0.997895	93	1896	4	7	0.894231	0	0.6	0.986316	60	1874	26	40	0.47619	0	0.71	0.993158	71	1887	13	29	0.628319
	beta.inf	0	0.92	1	92	1900	0	8	0.92	0	0.94	1	94	1900	0	6	0.94	0	0.45	1	45	1900	0	55	0.45	0	0.6	1	60	1900	0	40	0.6
	normal	0	0.92	1	92	1900	0	8	0.92	0	0.93	1	93	1900	0	7	0.93	0	0.48	1	48	1900	0	52	0.48	0	0.59	1	59	1900	0	41	0.59
	quantile	0	0.88	1	88	1900	0	12	0.88	0	0.89	1	89	1900	0	11	0.89	0	0.27	1	27	1900	0	73	0.27	0	0.43	1	43	1900	0	57	0.43
	limma	0	0.92	1	92	1900	0	8	0.92	0	0.94	1	94	1900	0	6	0.94	0	0.57	1	57	1900	0	43	0.57	0	0.65	1	65	1900	0	35	0.65
Normal	simplex	0	0.95	0.999474	95	1899	1	5	0.940594	0	0.95	1	95	1900	0	5	0.95	0	0.69	0.998947	69	1898	2	31	0.676471	0	0.57	0.996316	57	1893	7	43	0.53271
	beta	0	0.95	1	95	1900	0	5	0.95	0	0.95	1	95	1900	0	5	0.95	0	0.61	1	61	1900	0	39	0.61	0	0.55	1	55	1900	0	45	0.55
	simplex.inf	0	0.95	0.998947	95	1898	2	5	0.931373	0	0.96	1	96	1900	0	4	0.96	0	0.73	0.992105	73	1885	15	27	0.634783	0	0.64	0.992105	64	1885	15	36	0.556522
	beta.inf	0	0.95	1	95	1900	0	5	0.95	0	0.95	1	95	1900	0	5	0.95	0	0.61	1	61	1900	0	39	0.61	0	0.54	1	54	1900	0	46	0.54
	normal	0	0.95	1	95	1900	0	5	0.95	0	0.95	1	95	1900	0	5	0.95	0	0.63	1	63	1900	0	37	0.63	0	0.55	1	55	1900	0	45	0.55
	quantile	0	0.93	1	93	1900	0	7	0.93	0	0.86	1	86	1900	0	14	0.86	0	0.55	1	55	1900	0	45	0.55	0	0.45	1	45	1900	0	55	0.45
	limma	0	0.95	1	95	1900	0	5	0.95	0	0.95	1	95	1900	0	5	0.95	0	0.63	1	63	1900	0	37	0.63	0	0.55	1	55	1900	0	45	0.55
