## Supplementary table 7 for "Are methylation beta-values simplex distributed?"

### Sheet: Performances.N500
		a450k-smoking								aEPIC-PBB								RRBS-ES								WGBS-BLUE
		nas	sens	spec	TP	TN	FP	FN	jaccard	nas	sens	spec	TP	TN	FP	FN	jaccard	nas	sens	spec	TP	TN	FP	FN	jaccard	nas	sens	spec	TP	TN	FP	FN	jaccard
Simplex	simplex	0	0.96	1	96	1900	0	4	0.96	0	0.94	1	94	1900	0	6	0.94	0	0.6	1	60	1900	0	40	0.6	0	0.84	1	84	1900	0	16	0.84
	beta	0	0.96	1	96	1900	0	4	0.96	0	0.96	1	96	1900	0	4	0.96	0	0.48	1	48	1900	0	52	0.48	0	0.78	1	78	1900	0	22	0.78
	simplex.inf	0	0.97	0.997895	97	1896	4	3	0.932692	0	0.94	0.998421	94	1897	3	6	0.912621	0	0.61	1	61	1900	0	39	0.61	0	0.86	0.996316	86	1893	7	14	0.803738
	beta.inf	0	0.96	1	96	1900	0	4	0.96	0	0.96	1	96	1900	0	4	0.96	0	0.48	1	48	1900	0	52	0.48	0	0.78	1	78	1900	0	22	0.78
	normal	0	0.96	1	96	1900	0	4	0.96	0	0.94	1	94	1900	0	6	0.94	0	0.56	1	56	1900	0	44	0.56	0	0.81	0.999474	81	1899	1	19	0.80198
	quantile	0	0.95	1	95	1900	0	5	0.95	0	0.9	1	90	1900	0	10	0.9	0	0.21	0.999474	21	1899	1	79	0.207921	0	0.58	1	58	1900	0	42	0.58
	limma	0	0.96	1	96	1900	0	4	0.96	0	0.96	1	96	1900	0	4	0.96	0	0.71	1	71	1900	0	29	0.71	0	0.85	1	85	1900	0	15	0.85
Beta	simplex	0	0.98	1	98	1900	0	2	0.98	0	0.94	1	94	1900	0	6	0.94	0	0.82	0.998421	82	1897	3	18	0.796117	0	0.78	0.998947	78	1898	2	22	0.764706
	beta	0	0.98	1	98	1900	0	2	0.98	0	0.93	1	93	1900	0	7	0.93	0	0.79	1	79	1900	0	21	0.79	0	0.75	1	75	1900	0	25	0.75
	simplex.inf	0	0.98	0.999474	98	1899	1	2	0.970297	0	0.94	0.999474	94	1899	1	6	0.930693	0	0.87	0.987895	87	1877	23	13	0.707317	0	0.83	0.987895	83	1877	23	17	0.674797
	beta.inf	0	0.98	1	98	1900	0	2	0.98	0	0.93	1	93	1900	0	7	0.93	0	0.79	1	79	1900	0	21	0.79	0	0.75	1	75	1900	0	25	0.75
	normal	0	0.97	1	97	1900	0	3	0.97	0	0.94	1	94	1900	0	6	0.94	0	0.82	1	82	1900	0	18	0.82	0	0.77	1	77	1900	0	23	0.77
	quantile	0	0.94	1	94	1900	0	6	0.94	0	0.93	1	93	1900	0	7	0.93	0	0.66	1	66	1900	0	34	0.66	0	0.68	1	68	1900	0	32	0.68
	limma	0	0.98	1	98	1900	0	2	0.98	0	0.93	1	93	1900	0	7	0.93	0	0.81	1	81	1900	0	19	0.81	0	0.76	1	76	1900	0	24	0.76
Normal	simplex	0	0.99	1	99	1900	0	1	0.99	0	0.98	1	98	1900	0	2	0.98	0	0.78	0.995263	78	1891	9	22	0.715596	0	0.79	0.995789	79	1892	8	21	0.731481
	beta	0	0.98	1	98	1900	0	2	0.98	0	0.98	1	98	1900	0	2	0.98	0	0.75	1	75	1900	0	25	0.75	0	0.75	1	75	1900	0	25	0.75
	simplex.inf	0	0.99	0.999474	99	1899	1	1	0.980198	0	0.98	0.999474	98	1899	1	2	0.970297	0	0.84	0.985263	84	1872	28	16	0.65625	0	0.8	0.99	80	1881	19	20	0.672269
	beta.inf	0	0.98	1	98	1900	0	2	0.98	0	0.98	1	98	1900	0	2	0.98	0	0.75	1	75	1900	0	25	0.75	0	0.75	1	75	1900	0	25	0.75
	normal	0	0.99	1	99	1900	0	1	0.99	0	0.99	1	99	1900	0	1	0.99	0	0.78	1	78	1900	0	22	0.78	0	0.76	1	76	1900	0	24	0.76
	quantile	0	0.96	1	96	1900	0	4	0.96	0	0.94	1	94	1900	0	6	0.94	0	0.73	1	73	1900	0	27	0.73	0	0.71	1	71	1900	0	29	0.71
	limma	0	0.98	1	98	1900	0	2	0.98	0	0.98	1	98	1900	0	2	0.98	0	0.77	1	77	1900	0	23	0.77	0	0.75	1	75	1900	0	25	0.75
