## Supplementary table 8 for "Are methylation beta-values simplex distributed?"

### Sheet: SuppTable6.Results.sex.110519
	Data set	chr1	chr2	chr3	chr4	chr5	chr6	chr7	chr8	chr9	chr10	chr11	chr12	chr13	chr14	chr15	chr16	chr17	chr18	chr19	chr20	chr21	chr22	chrX	chrY	Total	%ChrX
simplex	a450k-smoking	298	220	148	119	152	257	149	97	61	146	124	139	59	97	86	124	184	42	186	64	31	42	8097	375	11297	0.716739
beta	a450k-smoking	287	198	136	115	153	243	127	84	59	136	119	130	53	87	84	111	175	36	168	58	23	40	8120	375	11117	0.730413
simplex.inf	a450k-smoking	416	280	198	177	215	337	217	140	91	198	177	190	96	130	117	163	248	61	253	85	40	59	8113	375	12376	0.655543
beta.inf	a450k-smoking	273	182	127	107	147	231	120	77	57	128	107	125	50	85	83	104	167	34	159	56	22	40	8108	375	10964	0.739511
normal	a450k-smoking	267	183	127	108	141	222	122	80	58	125	107	123	49	85	83	105	163	34	160	55	22	39	8095	375	10928	0.740758
quantile	a450k-smoking	106	70	40	40	41	68	48	28	25	42	42	41	25	26	41	49	57	16	59	20	8	16	7927	359	9194	0.862193
limma	a450k-smoking	271	184	129	107	146	238	126	81	58	128	111	124	51	89	83	111	167	34	165	58	24	40	8113	375	11013	0.736675
simplex	aEPIC-PBB	4493	3379	2543	1609	2105	2559	1967	1816	1369	1978	2582	2329	897	1577	1386	1771	2577	674	1861	1383	510	1080	12382	86	54913	0.225484
beta	aEPIC-PBB	4541	3422	2574	1627	2125	2568	1991	1842	1378	1997	2601	2333	907	1595	1399	1778	2585	685	1864	1382	507	1081	12392	85	55259	0.224253
simplex.inf	aEPIC-PBB	4998	3722	2853	1813	2417	2840	2226	2048	1527	2239	2871	2587	1010	1734	1540	1968	2849	772	2139	1500	563	1191	12416	86	59909	0.207248
beta.inf	aEPIC-PBB	4471	3360	2533	1601	2091	2529	1948	1805	1353	1966	2562	2301	888	1577	1380	1746	2543	665	1834	1364	500	1064	12384	85	54550	0.227021
normal	aEPIC-PBB	4407	3313	2495	1564	2066	2471	1917	1782	1343	1945	2537	2276	881	1549	1363	1727	2527	656	1823	1347	494	1048	12373	85	53989	0.229176
quantile	aEPIC-PBB	1198	797	591	353	473	596	450	415	322	467	661	561	178	426	363	441	717	167	497	327	101	321	12021	80	22523	0.533721
limma	aEPIC-PBB	4486	3375	2547	1610	2104	2548	1958	1814	1362	1973	2573	2321	895	1587	1382	1752	2552	676	1846	1375	502	1067	12394	85	54784	0.226234
simplex	RRBS-ES	3	2	3	3	4	5	1	3	2	3	4	3	1		3	7	5		9	4	2	2	788	5	862	0.914153
beta	RRBS-ES	2	1	2	2	3	1	1	2	2	2	1	2	2	2	1	4	2		8		1	2	727	4	774	0.939276
simplex.inf	RRBS-ES	85	57	47	30	47	58	56	50	36	47	39	49	31	41	35	42	60	13	71	51	15	34	1434	6	2434	0.589154
beta.inf	RRBS-ES																							535	4	539	0.992579
normal	RRBS-ES						2	1						1										601	5	610	0.985246
quantile	RRBS-ES																							311		311	1
limma	RRBS-ES																							683	4	687	0.994178
beta-binomial	RRBS-ES			2					1	3						1					1		1	7952	21	7982	0.996242
simplex	WGBS-BLUE	709	764	337	431	838	561	526	365	339	418	559	343	304	407	474	386	440	306	545	331	75	156	8299	10	17923	0.463036
beta	WGBS-BLUE					1	1	2	1	1	1		2	1	1		2	1		1	2			7822	15	7854	0.995926
simplex.inf	WGBS-BLUE	2755	3315	1777	2440	3304	2174	2417	1800	1579	2133	1845	1772	1577	1860	1563	1311	1553	1443	2087	1245	340	634	12688	25	53637	0.236553
beta.inf	WGBS-BLUE												1											5680	5	5686	0.998945
normal	WGBS-BLUE												2				1				1			5780	7	5791	0.998101
quantile	WGBS-BLUE									1			1							9			2	2025	1	2039	0.993134
limma	WGBS-BLUE												2											6693	2	6697	0.999403
beta-binomial	WGBS-BLUE	450	530	214	248	547	423	397	232	198	267	512	245	180	241	382	293	348	153	369	215	49	111	10508	17	17129	0.613463
